# A Single-Cell Atlas and Lineage Analysis of the Adult Drosophila Ovary

**DOI:** 10.1101/798223

**Authors:** Katja Rust, Lauren Byrnes, Kevin Shengyang Yu, Jason S. Park, Julie B. Sneddon, Aaron D. Tward, Todd G. Nystul

## Abstract

The Drosophila ovary is a widely used model for germ cell and somatic tissue biology. We have used single-cell RNA-sequencing to build a comprehensive cell atlas of the adult Drosophila ovary containing unique transcriptional profiles for every major cell type in the ovary, including the germline and follicle stem cells. Using this atlas we identify novel tools for identification and manipulation of known and novel cell types and perform lineage tracing to test cellular relationships of previously unknown cell types. By this we discovered a new form of cellular plasticity in which inner germarial sheath cells convert to follicle stem cells in response to starvation.

**Graphical Abstract:** 
