## Supplemental tables for "A Single-Cell Atlas and Lineage Analysis of the Adult Drosophila Ovary": Table S9.csv

	status	family	pval	qval	gene_short_name	use_for_ordering
CG2199	OK	negbinomial.size	6.61E-16	4.23E-15	CG2199	FALSE
brk	OK	negbinomial.size	2.76E-10	1.35E-09	brk	FALSE
NC2alpha	OK	negbinomial.size	3.29E-06	1.21E-05	NC2alpha	FALSE
CG17612	OK	negbinomial.size	0.000111127	0.00035707	CG17612	FALSE
nonA-l	OK	negbinomial.size	0.000297863	0.000915576	nonA-l	FALSE
Trf	OK	negbinomial.size	0.016626768	0.040443899	Trf	FALSE
CG7101	OK	negbinomial.size	0.037297251	0.084406567	CG7101	FALSE
ct	OK	negbinomial.size	0	0	ct	TRUE
Six4	OK	negbinomial.size	1.81E-255	1.46E-253	Six4	TRUE
Rpt4	OK	negbinomial.size	5.12E-61	9.66E-60	Rpt4	FALSE
dsx	OK	negbinomial.size	8.84E-40	1.14E-38	dsx	FALSE
e(y)1	OK	negbinomial.size	1.07E-30	1.11E-29	e(y)1	FALSE
CG31365	OK	negbinomial.size	1.99E-24	1.75E-23	CG31365	FALSE
MED8	OK	negbinomial.size	5.42E-18	3.76E-17	MED8	FALSE
CSN4	OK	negbinomial.size	8.00E-17	5.32E-16	CSN4	FALSE
per	OK	negbinomial.size	2.18E-13	1.25E-12	per	FALSE
CG3847	OK	negbinomial.size	3.53E-11	1.82E-10	CG3847	FALSE
msl-1	OK	negbinomial.size	1.11E-09	5.26E-09	msl-1	FALSE
Tbp	OK	negbinomial.size	1.72E-09	8.04E-09	Tbp	FALSE
Taf7	OK	negbinomial.size	2.41E-09	1.11E-08	Taf7	FALSE
CG4730	OK	negbinomial.size	2.02E-08	8.81E-08	CG4730	FALSE
so	OK	negbinomial.size	1.11E-07	4.61E-07	so	TRUE
Ino80	OK	negbinomial.size	1.31E-07	5.40E-07	Ino80	FALSE
E2f2	OK	negbinomial.size	5.93E-07	2.33E-06	E2f2	FALSE
CG7504	OK	negbinomial.size	2.79E-06	1.04E-05	CG7504	FALSE
TAF1B	OK	negbinomial.size	4.93E-06	1.79E-05	TAF1B	FALSE
CG17359	OK	negbinomial.size	8.39E-06	3.00E-05	CG17359	FALSE
NC2beta	OK	negbinomial.size	8.73E-06	3.12E-05	NC2beta	FALSE
pan	OK	negbinomial.size	0.000106847	0.000344065	pan	FALSE
CG6808	OK	negbinomial.size	0.000876191	0.002553083	CG6808	FALSE
CG3032	OK	negbinomial.size	0.009101253	0.023095448	CG3032	FALSE
Pbp95	OK	negbinomial.size	0.01354482	0.033392178	Pbp95	FALSE
CG14667	OK	negbinomial.size	0.018058502	0.04357652	CG14667	FALSE
dpn	OK	negbinomial.size	0.027511246	0.064099903	dpn	FALSE
disco	OK	negbinomial.size	0.043862523	0.097818932	disco	FALSE
pnt	OK	negbinomial.size	3.24E-30	3.31E-29	pnt	TRUE
Bdp1	OK	negbinomial.size	0.015579019	0.038076014	Bdp1	FALSE
Abd-B	OK	negbinomial.size	0.02343113	0.055399044	Abd-B	FALSE
Mnn1	OK	negbinomial.size	0.000571222	0.001696353	Mnn1	FALSE
mael	OK	negbinomial.size	0.011068725	0.027618921	mael	FALSE
CG18011	OK	negbinomial.size	0.034462446	0.078618745	CG18011	FALSE
slp1	OK	negbinomial.size	0.039179108	0.08817119	slp1	FALSE
peb	OK	negbinomial.size	0	0	peb	TRUE
CrebA	OK	negbinomial.size	4.29E-149	1.94E-147	CrebA	FALSE
Usf	OK	negbinomial.size	1.32E-67	2.73E-66	Usf	TRUE
kay	OK	negbinomial.size	2.41E-50	3.92E-49	kay	TRUE
Jra	OK	negbinomial.size	3.65E-23	3.06E-22	Jra	FALSE
mrt	OK	negbinomial.size	4.17E-14	2.46E-13	mrt	FALSE
Xbp1	OK	negbinomial.size	8.33E-08	3.48E-07	Xbp1	FALSE
mtRNApol	OK	negbinomial.size	0.024946643	0.058647497	mtRNApol	FALSE
stc	OK	negbinomial.size	0.033335496	0.076296029	stc	FALSE
br	OK	negbinomial.size	3.15E-174	1.65E-172	br	TRUE
mid	OK	negbinomial.size	1.28E-67	2.65E-66	mid	TRUE
crc	OK	negbinomial.size	5.75E-43	8.01E-42	crc	FALSE
CHES-1-like	OK	negbinomial.size	7.19E-05	0.00023504	CHES-1-like	FALSE
CG12071	OK	negbinomial.size	0.000434423	0.001310248	CG12071	FALSE
Rbfox1	OK	negbinomial.size	2.01E-183	1.10E-181	Rbfox1	TRUE
h	OK	negbinomial.size	2.15E-91	5.97E-90	h	TRUE
Eip75B	OK	negbinomial.size	1.32E-86	3.45E-85	Eip75B	FALSE
Chd64	OK	negbinomial.size	1.70E-69	3.62E-68	Chd64	TRUE
slbo	OK	negbinomial.size	2.05E-44	2.95E-43	slbo	FALSE
Hr4	OK	negbinomial.size	2.45E-37	2.97E-36	Hr4	TRUE
dl	OK	negbinomial.size	1.22E-32	1.33E-31	dl	FALSE
tj	OK	negbinomial.size	4.13E-29	4.10E-28	tj	FALSE
CG32767	OK	negbinomial.size	2.98E-27	2.81E-26	CG32767	FALSE
EcR	OK	negbinomial.size	7.82E-27	7.30E-26	EcR	FALSE
NK7.1	OK	negbinomial.size	4.76E-12	2.57E-11	NK7.1	FALSE
cwo	OK	negbinomial.size	8.54E-10	4.06E-09	cwo	FALSE
Dif	OK	negbinomial.size	4.62E-09	2.09E-08	Dif	FALSE
JHDM2	OK	negbinomial.size	9.55E-07	3.69E-06	JHDM2	FALSE
CG30020	OK	negbinomial.size	3.44E-06	1.27E-05	CG30020	FALSE
Pur-alpha	OK	negbinomial.size	1.96E-05	6.75E-05	Pur-alpha	FALSE
CG12942	OK	negbinomial.size	4.15E-05	0.000138966	CG12942	FALSE
zfh2	OK	negbinomial.size	5.89E-05	0.000194093	zfh2	FALSE
sob	OK	negbinomial.size	0.000775938	0.00227239	sob	FALSE
CG11696	OK	negbinomial.size	0.002772017	0.007600231	CG11696	FALSE
CG34376	OK	negbinomial.size	0.007369766	0.01897259	CG34376	FALSE
CG14655	OK	negbinomial.size	0.007629642	0.019588627	CG14655	FALSE
Antp	OK	negbinomial.size	0.010996387	0.027475503	Antp	FALSE
CG17328	OK	negbinomial.size	0.011190437	0.027887147	CG17328	FALSE
esg	OK	negbinomial.size	0.018264187	0.044032981	esg	FALSE
hth	OK	negbinomial.size	0.025531057	0.059926252	hth	FALSE
Hr39	OK	negbinomial.size	0.035042451	0.079750753	Hr39	FALSE
rgr	OK	negbinomial.size	9.61E-82	2.38E-80	rgr	FALSE
E(var)3-9	OK	negbinomial.size	1.17E-29	1.17E-28	E(var)3-9	FALSE
CG8478	OK	negbinomial.size	5.64E-28	5.47E-27	CG8478	FALSE
Dref	OK	negbinomial.size	3.05E-23	2.57E-22	Dref	FALSE
Rbf2	OK	negbinomial.size	2.32E-09	1.08E-08	Rbf2	FALSE
CG17802	OK	negbinomial.size	1.31E-07	5.40E-07	CG17802	FALSE
bs	OK	negbinomial.size	5.39E-06	1.95E-05	bs	FALSE
phol	OK	negbinomial.size	1.11E-05	3.92E-05	phol	FALSE
Brf	OK	negbinomial.size	0.00051109	0.001527652	Brf	FALSE
l(2)37Cd	OK	negbinomial.size	0.000968805	0.002808819	l(2)37Cd	FALSE
CG3281	OK	negbinomial.size	0.002189893	0.006077968	CG3281	FALSE
CG17806	OK	negbinomial.size	0.010435822	0.026227334	CG17806	FALSE
aop	OK	negbinomial.size	0	0	aop	TRUE
E2f1	OK	negbinomial.size	2.82E-62	5.45E-61	E2f1	FALSE
sd	OK	negbinomial.size	7.02E-42	9.54E-41	sd	FALSE
CG12391	OK	negbinomial.size	1.96E-16	1.28E-15	CG12391	FALSE
ttk	OK	negbinomial.size	4.22E-16	2.72E-15	ttk	FALSE
Atf3	OK	negbinomial.size	1.79E-13	1.03E-12	Atf3	TRUE
maf-S	OK	negbinomial.size	7.49E-13	4.17E-12	maf-S	FALSE
da	OK	negbinomial.size	3.53E-11	1.82E-10	da	FALSE
CTCF	OK	negbinomial.size	4.16E-09	1.89E-08	CTCF	FALSE
GATAd	OK	negbinomial.size	4.50E-09	2.04E-08	GATAd	FALSE
htk	OK	negbinomial.size	7.58E-09	3.38E-08	htk	FALSE
Nf-YB	OK	negbinomial.size	1.07E-07	4.44E-07	Nf-YB	FALSE
CG1647	OK	negbinomial.size	7.23E-07	2.82E-06	CG1647	FALSE
Su(H)	OK	negbinomial.size	1.51E-06	5.73E-06	Su(H)	FALSE
CG2889	OK	negbinomial.size	1.81E-06	6.82E-06	CG2889	FALSE
tx	OK	negbinomial.size	9.85E-06	3.50E-05	tx	FALSE
CG5245	OK	negbinomial.size	3.79E-05	0.000127519	CG5245	FALSE
mip120	OK	negbinomial.size	4.96E-05	0.000164786	mip120	FALSE
Hers	OK	negbinomial.size	8.69E-05	0.000282405	Hers	FALSE
Taf2	OK	negbinomial.size	9.43E-05	0.000305144	Taf2	FALSE
CG31388	OK	negbinomial.size	0.000142353	0.000452601	CG31388	FALSE
CG4282	OK	negbinomial.size	0.000168223	0.000531304	CG4282	FALSE
su(sable)	OK	negbinomial.size	0.000461092	0.001387547	su(sable)	FALSE
CG31441	OK	negbinomial.size	0.000482197	0.001444531	CG31441	FALSE
CG6689	OK	negbinomial.size	0.001070099	0.003078382	CG6689	FALSE
p53	OK	negbinomial.size	0.00219955	0.006102227	p53	FALSE
CG6813	OK	negbinomial.size	0.002440951	0.006731307	CG6813	FALSE
CG1024	OK	negbinomial.size	0.003238264	0.008798913	CG1024	FALSE
CG1965	OK	negbinomial.size	0.004652822	0.012357755	CG1965	FALSE
Taf1	OK	negbinomial.size	0.007272031	0.018746336	Taf1	FALSE
CG4854	OK	negbinomial.size	0.010729032	0.026878051	CG4854	FALSE
CG14711	OK	negbinomial.size	0.013480985	0.033240955	CG14711	FALSE
CG6254	OK	negbinomial.size	0.01714957	0.041601679	CG6254	FALSE
usp	OK	negbinomial.size	0.033351765	0.076320155	usp	FALSE
cyc	OK	negbinomial.size	0.037018008	0.083860073	cyc	FALSE
apt	OK	negbinomial.size	1.53E-167	7.79E-166	apt	FALSE
Mad	OK	negbinomial.size	6.69E-07	2.61E-06	Mad	FALSE
Utx	OK	negbinomial.size	0.012475031	0.030897729	Utx	FALSE
CG10321	OK	negbinomial.size	0.04349495	0.097096701	CG10321	FALSE
CG9932	OK	negbinomial.size	0	0	CG9932	TRUE
jigr1	OK	negbinomial.size	0	0	jigr1	FALSE
bowl	OK	negbinomial.size	1.18E-299	1.11E-297	bowl	FALSE
ftz-f1	OK	negbinomial.size	1.95E-192	1.11E-190	ftz-f1	TRUE
ci	OK	negbinomial.size	2.01E-183	1.10E-181	ci	FALSE
Ssdp	OK	negbinomial.size	4.60E-104	1.44E-102	Ssdp	FALSE
srp	OK	negbinomial.size	1.30E-64	2.61E-63	srp	FALSE
Pdp1	OK	negbinomial.size	3.45E-57	6.19E-56	Pdp1	FALSE
Smr	OK	negbinomial.size	9.15E-56	1.62E-54	Smr	FALSE
M1BP	OK	negbinomial.size	8.67E-48	1.34E-46	M1BP	FALSE
CG10543	OK	negbinomial.size	2.21E-46	3.31E-45	CG10543	FALSE
jumu	OK	negbinomial.size	5.65E-44	8.04E-43	jumu	FALSE
NFAT	OK	negbinomial.size	3.96E-41	5.29E-40	NFAT	FALSE
exd	OK	negbinomial.size	2.80E-34	3.16E-33	exd	FALSE
nonA	OK	negbinomial.size	6.90E-34	7.72E-33	nonA	FALSE
pzg	OK	negbinomial.size	3.12E-25	2.80E-24	pzg	FALSE
CG4936	OK	negbinomial.size	2.31E-24	2.02E-23	CG4936	FALSE
Trf2	OK	negbinomial.size	4.86E-09	2.20E-08	Trf2	FALSE
pho	OK	negbinomial.size	8.27E-09	3.68E-08	pho	FALSE
CG33213	OK	negbinomial.size	4.77E-08	2.03E-07	CG33213	FALSE
CoRest	OK	negbinomial.size	6.56E-08	2.76E-07	CoRest	FALSE
Maf1	OK	negbinomial.size	4.09E-07	1.63E-06	Maf1	FALSE
CG18764	OK	negbinomial.size	4.69E-06	1.71E-05	CG18764	FALSE
Nf-YA	OK	negbinomial.size	4.97E-06	1.81E-05	Nf-YA	FALSE
Cdk12	OK	negbinomial.size	1.08E-05	3.84E-05	Cdk12	FALSE
MESR3	OK	negbinomial.size	0.000749052	0.002196548	MESR3	FALSE
CG10366	OK	negbinomial.size	0.001766803	0.00495322	CG10366	FALSE
CG15073	OK	negbinomial.size	0.001900331	0.005310805	CG15073	FALSE
Dr	OK	negbinomial.size	0.006464555	0.016807843	Dr	FALSE
Atac3	OK	negbinomial.size	0.017437367	0.042215283	Atac3	FALSE
klu	OK	negbinomial.size	1.49E-25	1.35E-24	klu	TRUE
TfIIB	OK	negbinomial.size	4.13E-06	1.51E-05	TfIIB	FALSE
Atf6	OK	negbinomial.size	2.79E-05	9.50E-05	Atf6	FALSE
repo	OK	negbinomial.size	0.008393446	0.021405294	repo	FALSE
B-H1	OK	negbinomial.size	0.00931009	0.023589456	B-H1	FALSE
Hr96	OK	negbinomial.size	0.00746755	0.019209479	Hr96	FALSE
CG9727	OK	negbinomial.size	0.030955291	0.071338508	CG9727	FALSE
CG2202	OK	negbinomial.size	0.032476501	0.074560541	CG2202	FALSE
CG12219	OK	negbinomial.size	0.034776559	0.079240363	CG12219	FALSE
